# Applying Nanopore sequencing to a One-Health scenario for colistin resistance transmission among pigs, cows and the farmer

**DOI:** 10.1101/2019.12.20.884395

**Authors:** Joaquim Viñes, Anna Cuscó, Sebastian Napp, Judith Gonzalez, Ana Perez de Rozas, Olga Francino, Lourdes Migura-Garcia

## Abstract

One-Health studies applying massive-parallel and single-molecule sequencing are a suitable approximation to try to understand how antibiotic resistances flow between the human-animal-environment scenario. Colistin has been withdrawn in human medicine due to its toxicity, limiting its usage as a last-resort treatment option for multidrug-resistant Gram-negative bacteria. However, it is still used orally to treat *Enterobacteriaceae* infections in veterinary medicine. Since 2015, colistin resistance appeared to be located in mobile genetic elements, raising the concern of the likelihood of transmission by horizontal gene transfer between animals and humans. In this study, 202 faecal samples were collected in a mixed farm from pigs, calves, and the farmer. PCR for *the mcr-*1 gene was positive for 18 of the isolates, and Nanopore sequencing allowed us to determine the location of the gene, either on the chromosome or in plasmids. Three types of replicons were found within the positive isolates harbouring the *mcr-1*: IncX4, IncI2, and IncHI2. Four different genetic contexts probably indicate different stages of gene stabilization, either in the chromosome or plasmid, with *ISApl1* as the main insertion element flanking the gene. Moreover, 43 other resistance genes were found in our samples, related to more than six different antibiotic families (e.g. aminoglycosides, lincosamides, beta-lactams, macrolides, trimethoprim, phenicols, and sulphonamides). We found resistance genes against colistin and that six antibiotic families together in at least one of the isolates from human, swine, and bovine. Isolate 15B-22 harboured one plasmid with seven resistance genes related to four families of antibiotics other than polymyxins, meaning that there are more chances to maintain colistin resistance even with the withdrawn of colistin. Nanopore long reads allowed us to assemble the DNA elements within the isolates easily and determine the genetic context of the *mcr-1* gene. Furthermore, they allowed us to describe and locate more antimicrobial resistance genes to other antibiotic families and antiseptic compounds.
