## Supplementary Table 1 for "Applying Nanopore sequencing to a One-Health scenario for colistin resistance transmission among pigs, cows and the farmer"

### Sheet: Supplementary table 1
	Interpretation MIC (according to EUCAST)
	Antibiotic	Break-points MIC (µg/ml)
	Ampicilin (Am)	WT <=8	>8 no-WT
	Ciprofloxacin (Ci)	WT <=0.064
	Nalidixic acid (Nal)	WT<=16
	Gentamicin (Gm)	WT<=2
	Streptomycin (Sm)	WT<=16
	Tetracycline (Tc)	WT<=8
	Florfenicol (Ff)	WT<=16
	Colistin (Cs)	WT<=2
	Sulphametoxazole (Su)	WT<=64	No ref. on EUCAST
	Trimethoprim (Tm)	WT<=2
	Chloramphenicol (Cm)	WT<=16
	Kanamycin (Km)	WT<=8	No ref. on EUCAST
	Cefotaxime (Ctx)	WT<=0.5	Clinical breakpoint S <=1
	Ceftazidime (Caz)	WT<=2	Clinical breakpoint S <=1
		β-lactams						Quinolones				Aminoglycosides						Phenicol				Tetracyclines		Polymyxin		Other
	Strain	Ampicilin (Am)		Cefotaxime (Ctx)		Ceftazidime (Caz)		Ciprofloxacin (Ci)		Nalidixic acid (Nal)		Gentamicin (Gm)		Streptomycin (Sm)		Kanamycin (Km)		Florfenicol (Ff)		Chloramphenicol (Cm)		Tetracycline (Tc)		Colistin (Cs)		Sulphametoxazole (Su)		Trimethoprim (Tm)
1	P1-10	128+	R	0.25	WT	1	WT	0.5	R	128+	R	0.5	WT	128	R	8	WT	8	WT	64+	R	16	R	4	R	1024+	R	16+	R
2	P2-2	128+	R	0.06	WT	0.25	WT	1+	R	128+	R	16+	R	256	R	16+	R	32+	R	64+	R	64	R	4	R	1024+	R	16+	R
3	P2-16	128+	R	0.12	WT	0.5	WT	1+	R	128+	R	16+	R	256	R	16+	R	32+	R	64	R	8	WT	4	R	1024+	R	16+	R
4	P2-27	128+	R	0.06	WT	0.5	WT	1+	R	128+	R	16+	R	256+	R	16+	R	32+	R	64+	R	64	R	4	R	1024+	R	16+	R
5	V7-16	128+	R	0.5	WT	2	WT	1+	R	128+	R	16+	R	256+	R	16+	R	32+	R	64+	R	128	R	4+	R	1024+	R	16+	R
6	V7-18	128+	R	0.12	WT	0.25	WT	1+	R	128+	R	16	R	256+	R	8	WT	32+	R	64	R	128	R	4+	R	1024+	R	16+	R
7	14-4	128+	R	0.12	WT	0.5	WT	0.5	R	8	WT	1	WT	256+	R	8	WT	32+	R	64+	R	128	R	4	R	1024+	R	16+	R
8	14-20	128+	R	0.06	WT	0.5	WT	1+	R	128+	R	1	WT	256+	R	8	WT	32+	R	64+	R	128	R	4	R	1024+	R	16+	R
9	14-24	128+	R	0.06	WT	0.5	WT	1+	R	128+	R	16+	R	256	R	16+	R	32+	R	64+	R	128	R	4	R	1024+	R	16+	R
10	15A-1	128+	R	0.12	WT	0.5	WT	1+	R	128+	R	16+	R	256+	R	16+	R	32+	R	64	R	32	R	4	R	1024+	R	16+	R
11	15A-11	128+	R	2+	R	16+	R	1+	R	128+	R	16	R	256	R	16+	R	32+	R	64+	R	128	R	4	R	1024+	R	16+	R
12	15A-16	128+	R	0.06	WT	0.025	WT	0.25	R	4	WT	16+	R	128	R	16+	R	8	WT	32	R	32	R	4	R	1024+	R	16+	R
13	15B-4	128+	R	0.25	WT	0.5	WT	1+	R	128+	R	16+	R	256	R	16+	R	32+	R	64+	R	128+	R	4	R	1024+	R	16+	R
14	15B-13	128+	R	0.12	WT	0.5	WT	1+	R	128+	R	16+	R	256	R	16+	R	32+	R	64+	R	128	R	4	R	1024+	R	16+	R
15	15B-17	128+	R	1	R	2	WT	1+	R	128+	R	16+	R	256	R	16+	R	32+	R	64+	R	128+	R	4	R	1024+	R	16+	R
16	15B-22	128+	R	0.5	WT	0.5	WT	1+	R	128+	R	1	WT	256+	R	16	R	32+	R	64+	R	128+	R	4	R	1024+	R	16+	R
17	15B-27	128+	R	0.12	WT	0.5	WT	1+	R	128+	R	16+	R	256	R	16+	R	32+	R	64+	R	128+	R	4	R	1024+	R	16+	R
18	Farmer	128+	R	2	R	16	R	1+	R	128+	R	0.5	WT	256+	R	16+	R	32+	R	64+	R	128+	R	2	WT	1024+	R	16+	R
